# Coalescent models at small effective population sizes and population declines are positively misleading

**DOI:** 10.1101/705335

**Authors:** M. Elise Lauterbur

## Abstract

Population genetics employs two major models for conceptualizing genetic relationships among individuals – outcome-driven (coalescent) and process-driven (forward). These models are complementary, but the basic Kingman coalescent and its extensions make fundamental assumptions to allow analytical approximations: a constant effective population size much larger than the sample size. These make the probability of multiple coalescent events per generation negligible. Although these assumptions are often violated in species of conservation concern, conservation genetics often uses coalescent models of effective population sizes and trajectories in endangered species. Despite this, the effect of very small effective population sizes, and their interaction with bottlenecks and sample sizes, on such analyses of genetic diversity remains unexplored. Here, I use simulations to analyze the influence of small effective population size, population decline, and their relationship with sample size, on coalescent-based estimates of genetic diversity. Compared to forward process-based estimates, coalescent models significantly overestimate genetic diversity in oversampled populations with very small effective sizes. When sampled soon after a decline, coalescent models overestimate genetic diversity in small populations regardless of sample size. Such overestimates artificially inflate estimates of both bottleneck and population split times. For conservation applications with small effective population sizes, forward simulations that do not make population size assumptions are computationally tractable and should be considered instead of coalescent-based models. These findings underscore the importance of the theoretical basis of analytical techniques as applied to conservation questions.
