## Supplementary material for "Coalescent models at small effective population sizes and population declines are positively misleading": Table S1

### Sheet: Sheet1
Table S1. Mean Watterson’s θ calculated for each simulation at constant effective population size, including significance (false discovery rate) and percent differences.
Ne	n	n/Ne	coalescent mean θW ± SD	forward mean θW ± SD	Kruskal Wallis FDR	Dunn's test FDR	Percent difference in θW
10	2	0.2	0.200±0.35	0.228±0.37	<0.001	<0.001	0.1286
10	5	0.5	0.203±0.29	0.211±0.29	0.0012	NA	NA
10	10	1	0.201±0.25	0.211±0.25	0.012	NA	NA
10	20	2	0.203±0.23	0.177±0.21	<0.001	<0.001	-0.1575
10	50	5	0.204±0.20	0.148±0.18	<0.001	<0.001	-0.3782
10	100	10	0.204±0.19	0.128±0.15	<0.001	<0.001	-0.5624
20	2	0.1	0.405±0.52	0.449±0.54	<0.001	<0.001	0.08876
20	5	0.25	0.402±0.42	0.417±0.42	0.012	NA	0.04108
20	10	0.5	0.410±0.37	0.420±0.38	0.016	NA	0.0335
20	20	1	0.403±0.33	0.415±0.34	0.0071	NA	0.04405
20	50	2.5	0.402±0.30	0.342±0.28	<0.001	<0.001	-0.173
20	100	5	0.395±0.27	0.300±0.24	<0.001	<0.001	-0.3184
50	2	0.04	1.00±0.98	1.14±0.99	<0.001	<0.001	0.1204
50	5	0.1	0.992±0.75	1.04±0.73	<0.001	<0.001	0.04299
50	10	0.2	1.01±0.64	1.02±0.64	0.059	NA	NA
50	20	0.4	1.00±0.56	1.02±0.58	0.083	NA	NA
50	50	1	1.01±0.50	1.03±0.51	0.019	NA	NA
50	100	2	0.998±0.47	0.907±0.45	<0.001	<0.001	-0.1054
100	2	0.02	2.01±1.7	2.28±1.63	<0.001	<0.001	0.1118
100	5	0.05	2.01±1.2	2.09±1.20	<0.001	<0.001	0.04511
100	10	0.1	0.199±1.0	2.03±1.02	0.073	NA	NA
100	20	0.2	2.01±0.91	2.01±0.89	0.54	NA	NA
100	50	0.05	0.199±0.78	2.03±0.80	0.017	NA	NA
100	100	1	2.00±0.73	2.04±0.73	<0.001	<0.001	0.0184
200	2	0.01	3.98±2.9	4.50±2.8	<0.001	<0.001	0.1138
200	5	0.025	4.00±2.1	4.14±2.05	<0.001	<0.001	0.03073
200	10	0.05	4.03±1.8	4.10±1.8	0.048	NA	NA
200	20	0.1	4.01±1.6	4.01±1.5	0.42	NA	NA
200	50	0.25	4.01±1.3	4.04±1.33	0.064	NA	NA
200	100	0.5	4.02±1.2	4.02±1.2	0.01	NA	NA
500	2	0.004	10.0±6.8	11.5±6.3	<0.001	<0.001	0.1267
500	5	0.01	9.98±4.7	10.4±4.6	<0.001	<0.001	0.03893
500	10	0.02	9.99±3.9	10.1±3.9	0.039	NA	NA
500	20	0.04	10.0±3.4	10.1±3.3	0.13	NA	NA
500	50	0.1	9.98±2.8	10.1±2.8	0.56	NA	NA
500	100	0.2	9.97±2.5	10.1±2.5	0.025	NA	0.008898
1000	2	0.0002	20.1±13	22.8±12	<0.001	<0.001	0.1283
1000	5	0.005	20.1±9.2	20.7±8.7	<0.001	<0.001	0.02263
1000	10	0.01	20.0±7.5	20.4±7.4	<0.001	<0.001	0.01797
1000	20	0.02	20.0±6.4	20.1±6.3	0.0017	NA	NA
1000	50	0.05	20.0±5.4	20.0±5.2	0.6	NA	NA
1000	100	0.1	20.1±4.8	20.1±4.7	0.65	NA	NA
