## Supplementary material for "Coalescent models at small effective population sizes and population declines are positively misleading": Table S2

### Sheet: Sheet1
Table S2. Mean Watterson’s θ calculated for each simulation sampled T generations after a bottleneck without recovery, including significance (false discovery rate) and percent differences.
T	Ne	n	n/Ne	coalescent mean θW ± SD	forward mean θW ± SD	Kruskal Wallis FDR	Mann Whitney U FDR	Percent difference in θW
1	10	2	0.2	16.4±12.7	0.223±0.363	< 0.001	< 0.001	72.36
1	10	5	0.5	15.1±5.37	0.207±0.283	< 0.001	< 0.001	71.79
1	10	10	1	13.7±7.32	0.197±0.252	< 0.001	< 0.001	68.34
1	10	20	2	12.3±6.09	0.171±0.211	< 0.001	< 0.001	71.32
1	10	50	5	10.7±4.98	0.132±0.166	< 0.001	< 0.001	79.83
1	10	100	10	9.64±4.41	0.122±0.152	< 0.001	< 0.001	78.18
1	20	2	0.1	18.1±13.2	0.451±0.540	< 0.001	< 0.001	39.08
1	20	5	0.25	17.2±9.12	0.422±0.426	< 0.001	< 0.001	39.64
1	20	10	0.5	16.1±7.36	0.408±0.369	< 0.001	< 0.001	38.43
1	20	20	1	14.8±6.21	0.393±0.327	< 0.001	< 0.001	36.68
1	20	50	2.5	13.1±5.20	0.326±0.268	< 0.001	< 0.001	39.19
1	20	100	5	12.0±4.58	0.283±0.236	< 0.001	< 0.001	41.24
1	50	2	0.04	19.3±13.2	1.15±1.01	< 0.001	< 0.001	15.79
1	50	5	0.1	18.9±9.38	1.04±0.741	< 0.001	< 0.001	17.17
1	50	10	0.2	18.2±7.45	1.02±0.634	< 0.001	< 0.001	16.85
1	50	20	0.4	17.4±6.24	1.00±0.576	< 0.001	< 0.001	16.33
1	50	50	1	15.9±5.19	1.00±0.503	< 0.001	< 0.001	14.93
1	50	100	2	14.8±4.65	0.887±0.449	< 0.001	< 0.001	15.67
1	100	2	0.02	19.5±13.0	2.28±1.60	< 0.001	< 0.001	7.552
1	100	5	0.05	19.5±9.20	2.08±1.20	< 0.001	< 0.001	8.348
1	100	10	0.1	19.1±7.53	2.03±1.03	< 0.001	< 0.001	8.403
1	100	20	0.2	18.6±6.28	2.02±0.910	< 0.001	< 0.001	8.223
1	100	50	0.05	17.6±5.29	2.00±0.797	< 0.001	< 0.001	7.788
1	100	100	1	16.6±4.63	2.00±0.727	< 0.001	< 0.001	7.304
1	200	2	0.01	19.9±13.1	4.58±2.79	< 0.001	< 0.001	3.354
1	200	5	0.025	19.6±9.05	4.14±2.06	< 0.001	< 0.001	3.737
1	200	10	0.05	19.6±7.41	4.07±1.74	< 0.001	< 0.001	3.801
1	200	20	0.1	19.3±6.38	4.02±1.53	< 0.001	< 0.001	3.803
1	200	50	0.25	18.7±5.29	3.99±1.29	< 0.001	< 0.001	3.676
1	200	100	0.5	18.1±4.68	4.01±1.20	< 0.001	< 0.001	3.516
1	500	2	0.004	20.1±13.3	11.3±6.21	< 0.001	< 0.001	0.7712
1	500	5	0.01	20.0±9.24	10.3±4.53	< 0.001	< 0.001	0.9421
1	500	10	0.02	20.0±7.53	10.2±3.87	< 0.001	< 0.001	0.9578
1	500	20	0.04	19.9±6.37	10.1±3.31	< 0.001	< 0.001	0.971
1	500	50	0.1	19.7±5.40	10.0±2.84	< 0.001	< 0.001	0.9712
1	500	100	0.2	19.5±4.70	10.1±2.61	< 0.001	< 0.001	0.9332
1	1000	2	0.0002	20.0±13.2	22.4±11.6	< 0.001	< 0.001	-10.66
1	1000	5	0.005	20.1±9.25	20.8±8.69	<0.001	< 0.001	-3.395
1	1000	10	0.01	19.9±7.43	20.4±7.37	<0.001	< 0.001	-2.194
1	1000	20	0.02	19.9±6.25	20.2±6.28	< 0.001	0.0018	-1.494
1	1000	50	0.05	20.0±5.28	20.1±5.31	0.63	0.7	-0.2962
1	1000	100	0.1	20.1±4.75	20.1±4.80	0.33	0.6	-0.003989
10	10	2	0.2	2.71±7.25	1.67±0.321	< 0.001	< 0.001	15.37
10	10	5	0.5	2.53±5.37	0.129±0.223	< 0.001	< 0.001	18.6
10	10	10	1	2.23±4.44	0.110±0.185	< 0.001	< 0.001	19.26
10	10	20	2	1.99±3.76	0.0910±0.156	< 0.001	< 0.001	20.87
10	10	50	5	1.78±3.22	0.0751±0.126	< 0.001	< 0.001	22.68
10	10	100	10	1.55±2.77	0.0689±0.115	< 0.001	< 0.001	21.56
10	20	2	0.1	7.54±10.8	0.393±0.512	< 0.001	< 0.001	18.17
10	20	5	0.25	6.81±7.79	0.313±0.366	< 0.001	< 0.001	20.78
10	20	10	0.5	6.02±6.30	0.278±0.308	< 0.001	< 0.001	20.67
10	20	20	1	5.22±5.23	0.243±0.258	< 0.001	< 0.001	20.52
10	20	50	2.5	4.52±4.35	0.200±0.213	< 0.001	< 0.001	21.6
10	20	100	5	3.97±3.81	0.175±0.189	< 0.001	< 0.001	21.63
10	50	2	0.04	13.4±12.6	1.07±0.949	< 0.001	< 0.001	11.55
10	50	5	0.1	12.2±8.67	0.920±0.699	< 0.001	< 0.001	12.26
10	50	10	0.2	10.9±6.93	0.858±0.595	< 0.001	< 0.001	11.72
10	50	20	0.4	9.97±5.94	0.783±0.517	< 0.001	< 0.001	11.74
10	50	50	1	8.60±4.85	0.696±0.444	< 0.001	< 0.001	11.36
10	50	100	2	7.74±4.29	0.598±0.385	< 0.001	< 0.001	11.94
10	100	2	0.02	16.5±12.8	2.19±1.55	< 0.001	< 0.001	6.522
10	100	5	0.05	15.4±9.00	1.95±1.16	< 0.001	< 0.001	6.872
10	100	10	0.1	14.3±7.28	1.85±0.988	< 0.001	< 0.001	6.74
10	100	20	0.2	13.1±6.14	1.76±0.864	< 0.001	< 0.001	6.462
10	100	50	0.05	11.6±5.09	1.58±0.722	< 0.001	< 0.001	6.31
10	100	100	1	10.5±4.45	1.48±0.659	< 0.001	< 0.001	6.089
10	200	2	0.01	18.4±13.1	4.55±2.82	< 0.001	< 0.001	3.041
10	200	5	0.025	17.7±9.09	4.01±2.02	< 0.001	< 0.001	3.404
10	200	10	0.05	16.9±7.43	3.90±1.72	< 0.001	< 0.001	3.342
10	200	20	0.1	15.8±6.35	3.75±1.49	< 0.001	< 0.001	3.218
10	200	50	0.25	14.5±5.19	3.55±1.26	< 0.001	< 0.001	3.073
10	200	100	0.5	13.4±4.61	3.38±1.16	< 0.001	< 0.001	2.952
10	500	2	0.004	19.6±13.1	11.4±6.30	< 0.001	< 0.001	0.713
10	500	5	0.01	19.3±9.05	10.3±4.67	< 0.001	< 0.001	0.8641
10	500	10	0.02	19.0±7.44	10.0±3.85	< 0.001	< 0.001	0.8965
10	500	20	0.04	18.7±6.40	9.90±3.32	< 0.001	< 0.001	0.8887
10	500	50	0.1	17.8±5.18	9.70±2.84	< 0.001	< 0.001	0.8416
10	500	100	0.2	17.3±4.62	9.48±2.55	< 0.001	< 0.001	0.8225
10	1000	2	0.0002	20.0±13.2	22.9±12.0	< 0.001	< 0.001	-12.84
10	1000	5	0.005	20.0±9.07	20.7±8.73	< 0.001	< 0.001	-3.63
10	1000	10	0.01	20.0±7.60	20.2±7.28	0.008	< 0.001	-1.015
10	1000	20	0.02	20.0±6.30	20.1±6.30	0.15	0.37	-0.5945
10	1000	50	0.05	20.0±5.20	20.1±5.31	0.07	0.25	-0.8801
10	1000	100	0.1	20.0±4.80	20.1±4.77	0.18	0.24	-0.4673
100	10	2	0.2	0.198±0.350	0.115±0.254	< 0.001	< 0.001	0.723
100	10	5	0.5	0.203±0.285	0.0749±0.169	< 0.001	< 0.001	1.711
100	10	10	1	0.202±0.249	0.0615±0.135	< 0.001	< 0.001	2.292
100	10	20	2	0.205±0.228	0.0496±0.113	< 0.001	< 0.001	3.13
100	10	50	5	0.202±0.205	0.0424±0.0923	< 0.001	< 0.001	3.758
100	10	100	10	0.198±0.190	0.0374±0.0828	< 0.001	< 0.001	4.308
100	20	2	0.1	0.406±0.558	0.244±0.387	< 0.001	< 0.001	0.6593
100	20	5	0.25	0.397±0.415	0.163±0.262	< 0.001	< 0.001	1.433
100	20	10	0.5	0.394±0.358	0.135±0.208	< 0.001	< 0.001	1.912
100	20	20	1	0.399±0.329	0.116±0.178	< 0.001	< 0.001	2.447
100	20	50	2.5	0.399±0.299	0.0922±0.141	< 0.001	< 0.001	3.327
100	20	100	5	0.399±0.277	0.0802±0.124	< 0.001	< 0.001	3.97
100	50	2	0.04	1.36±3.32	0.789±0.804	< 0.001	< 0.001	0.7267
100	50	5	0.1	1.29±2.28	0.564±0.552	< 0.001	< 0.001	1.283
100	50	10	0.2	1.29±2.08	0.469±0.450	< 0.001	< 0.001	1.758
100	50	20	0.4	1.22±1.62	0.414±0.384	< 0.001	< 0.001	1.937
100	50	50	1	1.20±1.46	0.349±0.320	< 0.001	< 0.001	2.433
100	50	100	2	1.19±1.26	0.304±0.277	< 0.001	< 0.001	2.912
100	100	2	0.02	4.36±7.79	1.79±1.42	< 0.001	< 0.001	1.43
100	100	5	0.05	4.13±5.65	1.41±1.01	< 0.001	< 0.001	1.933
100	100	10	0.1	3.86±4.77	1.22±0.832	< 0.001	< 0.001	2.167
100	100	20	0.2	3.56±3.87	1.08±0.709	< 0.001	< 0.001	2.281
100	100	50	0.05	3.38±3.31	0.950±0.603	< 0.001	< 0.001	2.554
100	100	100	1	3.19±2.81	0.867±0.534	< 0.001	< 0.001	2.679
100	200	2	0.01	9.88±11.0	4.05±2.56	< 0.001	< 0.001	1.437
100	200	5	0.025	9.09±7.85	3.38±1.91	< 0.001	< 0.001	1.691
100	200	10	0.05	8.49±6.34	3.06±1.63	< 0.001	< 0.001	1.78
100	200	20	0.1	7.90±5.43	2.77±1.35	< 0.001	< 0.001	1.857
100	200	50	0.25	7.47±4.65	2.49±1.13	< 0.001	< 0.001	2.004
100	200	100	0.5	6.91±3.93	2.30±1.02	< 0.001	< 0.001	2.001
100	500	2	0.004	16.5±12.6	11.1±6.10	< 0.001	< 0.001	0.4909
100	500	5	0.01	15.9±8.87	9.89±4.56	< 0.001	< 0.001	0.6107
100	500	10	0.02	15.2±7.23	9.33±3.80	< 0.001	< 0.001	0.626
100	500	20	0.04	14.6±6.03	8.84±3.17	< 0.001	< 0.001	0.6521
100	500	50	0.1	14.0±5.05	8.40±2.69	< 0.001	< 0.001	0.6691
100	500	100	0.2	13.6±4.48	8.09±2.43	< 0.001	< 0.001	0.6752
100	1000	2	0.0002	20.2±13.2	23.1±12.0	< 0.001	< 0.001	-12.56
100	1000	5	0.005	20.0±9.13	20.9±8.59	< 0.001	< 0.001	-4.509
100	1000	10	0.01	20.0±7.51	20.5±7.22	< 0.001	< 0.001	-2.394
100	1000	20	0.02	20.0±6.33	20.3±6.28	0.0019	0.0011	-1.357
100	1000	50	0.05	20.0±5.38	20.2±5.25	0.0032	0.05	-0.9467
100	1000	100	0.1	19.9±4.66	20.2±4.64	< 0.001	< 0.001	-1.548
1000	10	2	0.2	0.198±0.354	0.140±0.283	< 0.001	< 0.001	0.4135
1000	10	5	0.5	0.204±0.283	0.0936±0.187	< 0.001	< 0.001	1.175
1000	10	10	1	0.200±0.247	0.0752±0.149	< 0.001	< 0.001	1.666
1000	10	20	2	0.201±0.224	0.0600±0.121	< 0.001	< 0.001	2.35
1000	10	50	5	0.203±0.203	0.0506±0.101	< 0.001	< 0.001	3.008
1000	10	100	10	0.202±0.190	0.0446±0.0882	< 0.001	< 0.001	3.523
1000	20	2	0.1	0.397±0.522	0.281±0.408	< 0.001	< 0.001	0.4146
1000	20	5	0.25	0.396±0.417	0.186±0.268	< 0.001	< 0.001	1.126
1000	20	10	0.5	0.406±0.372	0.147±0.213	< 0.001	< 0.001	1.753
1000	20	20	1	0.398±0.328	0.125±0.177	< 0.001	< 0.001	2.177
1000	20	50	2.5	0.398±0.292	0.0999±0.144	< 0.001	< 0.001	2.99
1000	20	100	5	0.399±0.276	0.0894±0.130	< 0.001	< 0.001	3.461
1000	50	2	0.04	0.988±0.988	0.710±0.691	< 0.001	< 0.001	0.3909
1000	50	5	0.1	1.01±0.738	0.489±0.459	< 0.001	< 0.001	1.066
1000	50	10	0.2	0.994±0.640	0.389±0.366	< 0.001	< 0.001	1.558
1000	50	20	0.4	1.00±0.560	0.328±0.304	< 0.001	< 0.001	2.033
1000	50	50	1	0.999±0.503	0.283±0.258	< 0.001	< 0.001	2.525
1000	50	100	2	0.999±0.465	0.251±0.230	< 0.001	< 0.001	2.987
1000	100	2	0.02	2.00±1.66	1.48±1.07	< 0.001	< 0.001	0.3523
1000	100	5	0.05	2.00±1.22	1.02±0.725	< 0.001	< 0.001	0.963
1000	100	10	0.1	2.01±1.03	0.861±0.584	< 0.001	< 0.001	1.332
1000	100	20	0.2	2.01±0.921	0.743±0.489	< 0.001	< 0.001	1.7
1000	100	50	0.05	1.99±0.794	0.644±0.411	< 0.001	< 0.001	2.091
1000	100	100	1	2.00±0.746	0.599±0.372	< 0.001	< 0.001	2.345
1000	200	2	0.01	4.05±2.95	3.37±1.97	< 0.001	< 0.001	0.2025
1000	200	5	0.025	4.04±2.13	2.41±1.34	< 0.001	< 0.001	0.675
1000	200	10	0.05	4.01±1.81	2.08±1.08	< 0.001	< 0.001	0.9274
1000	200	20	0.1	3.98±1.54	1.89±0.924	< 0.001	< 0.001	1.108
1000	200	50	0.25	3.99±1.32	1.69±0.793	< 0.001	< 0.001	1.357
1000	200	100	0.5	3.98±1.20	1.58±0.698	< 0.001	< 0.001	1.519
1000	500	2	0.004	10.1±7.38	10.7±5.29	< 0.001	< 0.001	-6.278
1000	500	5	0.01	10.2±5.44	8.63±3.77	< 0.001	< 0.001	0.1814
1000	500	10	0.02	10.1±4.46	7.98±3.20	< 0.001	< 0.001	0.2681
1000	500	20	0.04	10.1±3.72	7.47±2.71	< 0.001	< 0.001	0.3547
1000	500	50	0.1	10.0±3.12	7.02±2.23	< 0.001	< 0.001	0.4267
1000	500	100	0.2	10.1±2.80	6.79±1.98	< 0.001	< 0.001	0.4833
1000	1000	2	0.0002	19.9±13.2	25.4±11.3	< 0.001	< 0.001	-21.74
1000	1000	5	0.005	20.0±9.17	22.5±8.13	< 0.001	< 0.001	-11.26
1000	1000	10	0.01	20.0±7.62	21.9±6.85	< 0.001	< 0.001	-8.689
1000	1000	20	0.02	19.9±6.24	21.3±5.76	< 0.001	< 0.001	-6.581
1000	1000	50	0.05	20.0±5.24	21.0±4.80	< 0.001	< 0.001	-4.868
1000	1000	100	0.1	20.0±4.73	20.9±4.25	< 0.001	< 0.001	-3.995
